# Paneth cell-derived Notch ligands DLL1 and DLL4 are crucial for intestinal crypt base stem cells

**DOI:** 10.64898/2026.09.14.751473

**Authors:** Michaela Quintero, Theresa M. Keeley, Justin Colacino, Nan Gao, Peter J. Dempsey, Linda C. Samuelson

## Abstract

Notch signaling is essential for maintaining intestinal stem cell activity and directing epithelial cell fate. Paneth cells have been proposed to be niche cells, providing Notch signal to neighboring stem cells through expression of the key Notch ligands DLL1 and DLL4. However, intestinal stem cells persist in the absence of Paneth cells. Here, we used genetic mouse models to clarify the role of Paneth cell-derived Notch ligands for stem cell function. Paneth cell-specific deletion of *Dll1* and *Dll4* resulted in loss of crypt base stem cells, with no effect on overall crypt cell proliferation. Organoid growth was reduced in knockout mice, suggesting reduced stem cell function. Upon irradiation injury, stem cell return and crypt regeneration were significantly impaired in the Notch ligand-deleted mice. These findings suggest that Paneth cell-derived Notch ligands DLL1 and DLL4 are crucial for crypt base stem cell maintenance and for crypt regeneration after injury.
