## Supplemental Table 1 for "Paneth cell-derived Notch ligands DLL1 and DLL4 are crucial for intestinal crypt base stem cells"

### Sheet: Key unchanged genes
Table S1. Key unchanged Paneth cell genes (FDR > 0.05 is considered unchanged)
Genes	Log2FC	Log2CPM	F	PValue	FDR	Description
Ang	0.105	4.489	0.344	0.569956	0.858306	Antimicrobial
Ang4	-1.606	10.11	7.423	0.0207826	0.212816	Antimicrobial
Defa17	-0.38	10.471	0.37	0.555948	0.853666	Antimicrobial
Defa2	0.876	8.974	3.064	0.109552	0.472442	Antimicrobial
Defa20	1.048	8.486	4.288	0.0642625	0.371233	Antimicrobial
Defa21	0.745	8.4	1.954	0.191383	0.589539	Antimicrobial
Defa22	0.753	8.356	1.94	0.192801	0.591866	Antimicrobial
Defa23	-0.514	10.655	0.636	0.443241	0.796012	Antimicrobial
Defa24	-0.277	12.688	0.187	0.674069	0.895667	Antimicrobial
Defa26	-0.762	5.192	1.331	0.274541	0.668951	Antimicrobial
Defa27	-0.308	2.641	0.202	0.662089	0.892711	Antimicrobial
Defa28	0.157	0.089	0.066	0.801761	0.945698	Antimicrobial
Defa29	0.384	8.532	0.336	0.574315	0.860201	Antimicrobial
Defa3	-0.185	9.885	0.096	0.762512	0.931139	Antimicrobial
Defa30	-0.298	10.276	0.229	0.642036	0.885427	Antimicrobial
Defa31	-0.599	9.976	0.907	0.362616	0.740234	Antimicrobial
Defa33	1.141	6.298	5.796	0.0360539	0.282455	Antimicrobial
Defa34	1.353	5.773	6.465	0.0285239	0.247895	Antimicrobial
Defa35	0.674	8.047	1.45	0.255378	0.654721	Antimicrobial
Defa36	0.363	9.348	0.346	0.568799	0.858227	Antimicrobial
Defa37	-0.365	8.705	0.354	0.564599	0.85697	Antimicrobial
Defa38	-0.244	8.469	0.156	0.700532	0.907906	Antimicrobial
Defa39	-0.162	9.807	0.062	0.808923	0.946926	Antimicrobial
Defa40	-0.926	6.552	1.856	0.201932	0.601251	Antimicrobial
Defa41	0.668	3.255	1.246	0.289488	0.681131	Antimicrobial
Defa43	-0.119	9.866	0.04	0.846016	0.958932	Antimicrobial
Defa5	0.47	8.803	0.654	0.436716	0.792998	Antimicrobial
Lyz1	0.365	12.046	0.389	0.546224	0.848123	Antimicrobial
Lyz2	2.499	4.799	10.176	0.00925666	0.136414	Antimicrobial
MMP7	0.314	7.034	0.628	0.445728	0.79655	Antimicrobial
Mptx2	0.477	9.013	0.678	0.428733	0.787469	Antimicrobial
Pla2g2a	1.061	4.806	6.935	0.0243511	0.230603	Antimicrobial
tdTomato	0.024	5.017	0.012	0.913555	0.978677	Cre reporter
Areg	1.105	0.707	2.509	0.143486	0.526294	Growth factor signaling
Btc	-0.667	3.079	8.307	0.0157904	0.181617	Growth factor signaling
Egf	0.134	0.105	0.101	0.757242	0.928886	Growth factor signaling
Ereg	0.819	0.938	2.149	0.172462	0.566087	Growth factor signaling
Fgf1	0.146	1.612	0.258	0.62218	0.876652	Growth factor signaling
Fgf1	0.129	0.235	0.165	0.69332	0.905199	Growth factor signaling
Fgf9	-0.922	1.461	12.87	0.00469864	0.0917188	Growth factor signaling
Hbegf	0.525	3.978	2.713	0.129545	0.505823	Growth factor signaling
Nrg4	-0.952	2.025	12.949	0.00460432	0.0906976	Growth factor signaling
Tgfa	-0.097	4.491	0.292	0.600368	0.870299	Growth factor signaling
Itgb4	0.027	6.234	0.036	0.852322	0.960405	Mechanical support
Bst1	0.224	2.33	0.086	0.77571	0.936069	Metabolic support
Ldha	0.14	10.969	0.468	0.508806	0.829796	Metabolic support
Ldhd	-0.668	2.136	8.344	0.0156214	0.181049	Metabolic support
Cd24a	0.007	8.764	0.001	0.976499	0.993974	Paneth cell marker
Wnt3	1.03	3.501	16.613	0.00207573	0.0576233	WNT signaling
