## Supplemental Table 2 for "Paneth cell-derived Notch ligands DLL1 and DLL4 are crucial for intestinal crypt base stem cells"

### Sheet: Sheet1
Table S2. DEGs in DKO Paneth cells. (FDR < 0.05 considered differentially expressed; Log2FC > 0 is considered upregulated; Log2FC < 0 is downregulated)
Genes	EnsemblID	Log2FC	Log2CPM	F	PValue	FDR
Tmem87a	ENSMUSG00000033808	3.55923	4.62932	289.369	6.69608741516714e-09	0.00010539
Gm4737	ENSMUSG00000048087	4.15022	5.28067	216.347	2.85279095425149e-08	0.000149667
Eif3j1	ENSMUSG00000027236	-1.72711	6.19091	224.636	2.3593529915774e-08	0.000149667
Alad	ENSMUSG00000028393	1.54324	7.33862	188.667	5.59419559585325e-08	0.000220118
Ubb-ps	ENSMUSG00000044285	2.52568	6.9934	158.751	1.30540055728946e-07	0.00029351
Tagap	ENSMUSG00000033450	5.12011	2.69482	152.807	1.19461675069304e-07	0.00029351
Gm6166	ENSMUSG00000074280	6.12569	0.87567	92.7429	1.25484963135609e-07	0.00029351
Gm11868	ENSMUSG00000050550	4.57106	2.66123	144.868	2.08096664891881e-07	0.000409404
9030025P20Rik	ENSMUSG00000116953	1.81137	4.25486	126.103	3.99243173994151e-07	0.000686806
Tagap1	ENSMUSG00000052031	-1.75443	4.76117	123.78	4.36372082843563e-07	0.000686806
Hypk	ENSMUSG00000027245	-1.52123	5.54454	109.178	7.95621404902786e-07	0.00113839
Ly6d	ENSMUSG00000034634	3.4565	2.11867	97.2731	1.48197381107457e-06	0.00194373
AA465934	ENSMUSG00000093483	4.16964	2.12724	73.5957	4.88594816765508e-06	0.00508405
Pirb	ENSMUSG00000058818	3.85394	0.22734	53.1999	5.16253827443016e-06	0.00508405
Rsph3a	ENSMUSG00000073471	-1.2697	4.57205	74.484	4.77145535520346e-06	0.00508405
Ces1d	ENSMUSG00000056973	-1.56783	4.31272	72.0679	5.55179908408035e-06	0.00513999
Gsdmc3	ENSMUSG00000055827	-2.07083	5.99532	70.6262	6.08654005234559e-06	0.005322
Gas6	ENSMUSG00000031451	-1.17338	6.72083	68.0145	7.2259629229513e-06	0.00594911
Itgax	ENSMUSG00000030789	3.54755	1.08434	59.1274	1.08354799279017e-05	0.00686159
Apol7b	ENSMUSG00000068252	4.51954	0.973575	47.7478	1.10744718226919e-05	0.00686159
Pla2g4c	ENSMUSG00000033847	-5.04577	6.00852	61.1205	1.17324104680248e-05	0.00686159
Gsdmc4	ENSMUSG00000055748	-1.94848	8.19519	61.0496	1.17709525363061e-05	0.00686159
Serping1	ENSMUSG00000023224	3.11293	1.60487	61.1419	1.23095677021583e-05	0.0068678
9930111J21Rik2	ENSMUSG00000069892	4.67083	1.06921	45.6423	1.30906741438663e-05	0.0068678
Vsir	ENSMUSG00000020101	2.67552	2.12357	58.6301	1.45420220281844e-05	0.00698772
Gsdmc2	ENSMUSG00000056293	-1.77587	7.3773	58.8667	1.38538593142812e-05	0.00698772
Jmjd7	ENSMUSG00000098789	-2.69814	1.97892	58.5958	1.46511801191968e-05	0.00698772
Dynlt1b	ENSMUSG00000096255	1.10883	6.76663	55.198	1.84400691157539e-05	0.0080619
Rcsd1	ENSMUSG00000040723	3.81413	1.66525	54.4562	1.83609427801708e-05	0.0080619
P2ry13	ENSMUSG00000036362	4.54046	0.252889	37.6901	1.82807523292116e-05	0.0080619
Gng2	ENSMUSG00000043004	2.41205	2.2015	54.4295	1.99661106840689e-05	0.00826965
Agpat4	ENSMUSG00000023827	0.992085	5.06555	52.9154	2.2217802955633e-05	0.00852893
Satb1	ENSMUSG00000023927	6.0047	0.785635	37.9708	2.1945902806124e-05	0.00852893
Prss53	ENSMUSG00000044139	-4.10408	1.38941	49.8051	2.16258396044054e-05	0.00852893
Cybb	ENSMUSG00000015340	3.81844	2.48943	52.2123	2.47930560848288e-05	0.00907484
Ly6a	ENSMUSG00000075602	2.5733	2.74138	51.0839	2.61385129878225e-05	0.00914209
Gpsm3	ENSMUSG00000034786	3.47642	1.42554	48.6991	3.0754014206543e-05	0.0100411
Ppp1r15a	ENSMUSG00000040435	1.58995	4.15981	48.3438	3.29775616588975e-05	0.0100411
Aif1	ENSMUSG00000024397	3.33191	1.68255	48.2069	3.4532576758941e-05	0.0100411
Tnfaip2	ENSMUSG00000021281	3.11491	1.66228	47.897	3.59148506548682e-05	0.0100411
Skap1	ENSMUSG00000057058	3.04295	1.46471	47.2905	3.76406725726597e-05	0.0100411
Pld4	ENSMUSG00000052160	3.19236	2.35461	47.2773	3.7598780526795e-05	0.0100411
Mpeg1	ENSMUSG00000046805	4.0423	1.92362	47.2749	3.48140920180185e-05	0.0100411
Socs3	ENSMUSG00000053113	1.0738	4.73505	47.1535	3.67211859536641e-05	0.0100411
Tnfrsf13c	ENSMUSG00000068105	5.09955	1.57895	38.9342	3.29666120341192e-05	0.0100411
Abcg3	ENSMUSG00000029299	4.3084	0.741904	37.3425	3.6758420920449e-05	0.0100411
Gm8995	ENSMUSG00000063286	4.64683	0.523418	34.8668	3.13563740272596e-05	0.0100411
Gsdmcl2	ENSMUSG00000093867	-2.5342	3.61567	47.9287	3.42808763678175e-05	0.0100411
Mapk7	ENSMUSG00000001034	-1.34034	3.67385	46.6269	3.85622504940845e-05	0.0101155
Prkcb	ENSMUSG00000052889	4.13602	2.36426	46.4125	4.03880649100373e-05	0.0104208
Tox2	ENSMUSG00000074607	5.64929	0.70432	31.9539	4.37608339575781e-05	0.0107617
Gimap6	ENSMUSG00000047867	3.10395	3.19037	44.0309	4.96435020252175e-05	0.0112506
Akna	ENSMUSG00000039158	1.99478	3.97144	43.958	4.9660035552414e-05	0.0112506
Slamf6	ENSMUSG00000015314	5.23896	0.836919	31.0765	4.94909030903704e-05	0.0112506
Tgfb1	ENSMUSG00000002603	2.79022	1.63756	43.5491	5.40061795054653e-05	0.0114044
Tmem242	ENSMUSG00000004945	0.998384	5.17188	43.3239	5.27968794112173e-05	0.0114044
Ighg2b	ENSMUSG00000076613	7.35228	2.38443	30.8171	5.26665514051029e-05	0.0114044
Egr3	ENSMUSG00000033730	4.92042	0.525706	30.5877	5.37192129779245e-05	0.0114044
Csf2rb2	ENSMUSG00000071714	4.26474	0.347406	32.1219	5.64110442859073e-05	0.0116823
Atf3	ENSMUSG00000026628	2.80609	3.83233	42.3341	5.83483700453661e-05	0.0119266
Ifi207	ENSMUSG00000073490	6.79071	0.143248	47.4308	6.35129580377147e-05	0.0126535
Stab1	ENSMUSG00000042286	2.60009	0.475394	40.462	6.44486808834227e-05	0.0126795
Bin2	ENSMUSG00000098112	3.26165	2.37944	40.6847	7.11927504060471e-05	0.0132078
Gimap4	ENSMUSG00000054435	3.00116	3.66104	40.5823	6.98191598676277e-05	0.0132078
Rasd1	ENSMUSG00000049892	1.88466	3.89935	40.5333	7.00224039407354e-05	0.0132078
Icos	ENSMUSG00000026009	5.15529	0.732706	29.2287	6.80287886342157e-05	0.0132078
AA467197	ENSMUSG00000033213	-2.40037	4.52694	40.2541	7.20695262904916e-05	0.0132078
Rgmb	ENSMUSG00000048027	-1.20725	7.29224	40.2362	7.21690143495628e-05	0.0132078
Lgmn	ENSMUSG00000021190	1.08295	5.20787	39.5663	7.74411931977245e-05	0.0132844
Evi2b	ENSMUSG00000093938	4.27823	0.459084	30.7315	7.56956476898003e-05	0.0132844
Gm1965	ENSMUSG00000090254	4.13798	0.155308	29.7455	7.76518911692801e-05	0.0132844
Sord	ENSMUSG00000027227	-0.628349	7.41684	39.5539	7.75356457241892e-05	0.0132844
Mylk3	ENSMUSG00000031698	-2.52675	0.379117	39.1833	7.5551631937087e-05	0.0132844
Eif3j2	ENSMUSG00000043424	0.844621	5.87621	39.1837	8.06478016367481e-05	0.0136345
Slfn2	ENSMUSG00000072620	1.7382	3.70724	39.1003	8.14308153883731e-05	0.0136345
Fcmr	ENSMUSG00000042474	6.14455	1.32129	28.0198	8.24990607400066e-05	0.0136679
H2-DMb2	ENSMUSG00000037548	4.74948	2.38998	37.5633	8.72004589947275e-05	0.0138631
Ivd	ENSMUSG00000027332	-0.71549	6.11232	38.5653	8.61821877648045e-05	0.0138631
Gm28042	ENSMUSG00000033852	-3.65495	0.196699	31.9494	8.71300901781597e-05	0.0138631
Acap1	ENSMUSG00000001588	2.86089	2.77834	38.4146	8.84547714732954e-05	0.0139219
Rnaset2b	ENSMUSG00000094724	-0.973183	7.31811	38.1606	9.00505677234801e-05	0.0140327
Il16	ENSMUSG00000001741	3.15867	2.67654	37.7812	9.55909170883346e-05	0.0143286
Slc27a2	ENSMUSG00000027359	-0.764469	7.27439	37.6804	9.49138749866708e-05	0.0143286
Sla	ENSMUSG00000022372	4.05763	2.48517	37.7416	9.77663771474629e-05	0.014476
Coch	ENSMUSG00000020953	4.00923	0.179816	28.8561	9.97317056331242e-05	0.014476
Cd2	ENSMUSG00000027863	5.95547	0.743577	28.2106	0.000100348	0.014476
H2aw	ENSMUSG00000078851	-0.985088	4.14274	37.2518	9.95511427824035e-05	0.014476
Cd68	ENSMUSG00000018774	2.89891	1.37742	37.1661	0.000103888	0.014599
Il4ra	ENSMUSG00000030748	0.6255	5.41551	36.4384	0.000109027	0.0150524
Adcy7	ENSMUSG00000031659	3.37497	1.85188	36.436	0.00011301	0.0153335
Cnr2	ENSMUSG00000062585	3.74988	0.304787	29.816	0.000116456	0.0156658
Iglc3	ENSMUSG00000105547	3.87871	1.04155	32.9734	0.000117459	0.0156668
Rsph3b	ENSMUSG00000023806	-0.712285	5.24932	35.6632	0.000119111	0.0157537
Apol10b	ENSMUSG00000050014	2.58126	1.25378	35.6888	0.000123424	0.015815
Map4k1	ENSMUSG00000037337	2.2073	2.18244	35.4973	0.000122616	0.015815
AW112010	ENSMUSG00000075010	0.938662	5.16317	35.3275	0.00012382	0.015815
Cr2	ENSMUSG00000026616	6.52396	0.51846	33.0725	0.000124446	0.015815
Cyp4f18	ENSMUSG00000003484	3.56775	0.565729	31.4858	0.000125767	0.0158356
Hk3	ENSMUSG00000025877	5.26472	0.111266	26.8211	0.000128274	0.016023
Adamdec1	ENSMUSG00000022057	3.77191	2.52287	35.1039	0.000131933	0.016187
Cd37	ENSMUSG00000030798	3.20899	2.75454	34.5788	0.0001373	0.0163884
Klhl6	ENSMUSG00000043008	4.25813	1.98122	33.8724	0.000136709	0.0163884
Rasgrp3	ENSMUSG00000071042	4.92297	0.83292	26.2298	0.000137447	0.0163884
Rasal3	ENSMUSG00000052142	3.01591	2.76707	34.361	0.000140283	0.016399
Hpd	ENSMUSG00000029445	0.957126	4.06267	34.2428	0.000140661	0.016399
Arhgef6	ENSMUSG00000031133	3.62303	1.59517	34.1779	0.000138872	0.016399
St6galnac4	ENSMUSG00000079442	2.65161	1.28079	34.3716	0.000143698	0.0164645
Trac	ENSMUSG00000076928	3.5683	3.00172	33.9933	0.000147461	0.0164645
Pla2g2f	ENSMUSG00000028749	1.22242	3.37003	33.8982	0.000146626	0.0164645
Tifab	ENSMUSG00000049625	3.08793	1.37017	33.8968	0.000149172	0.0164645
Rab31	ENSMUSG00000056515	1.70881	1.54834	33.854	0.000149511	0.0164645
Lrrc8c	ENSMUSG00000054720	2.73972	1.34276	33.7954	0.000153776	0.0164645
Arhgap30	ENSMUSG00000048865	3.59585	2.47045	33.783	0.000153753	0.0164645
Scpep1	ENSMUSG00000000278	1.05651	6.97909	33.7114	0.00014984	0.0164645
H2-Ob	ENSMUSG00000041538	5.26666	1.49456	26.7204	0.000158829	0.0166712
Phlda3	ENSMUSG00000041801	-1.86485	1.67925	33.212	0.000161224	0.0166712
Smim5	ENSMUSG00000048442	1.74932	0.874638	33.3012	0.000163357	0.0166953
Ets1	ENSMUSG00000032035	2.49669	4.74427	32.5991	0.00017166	0.0174306
Rnase6	ENSMUSG00000021880	3.1866	1.12351	32.2285	0.000173381	0.0174926
Itgal	ENSMUSG00000030830	4.9713	1.98869	29.4732	0.000181139	0.0179305
Art2b	ENSMUSG00000030651	3.45381	0.425105	28.8045	0.000180598	0.0179305
Lilr4b	ENSMUSG00000112023	5.21913	0.192242	24.4537	0.000180829	0.0179305
Milr1	ENSMUSG00000040528	2.81611	0.185894	30.1409	0.000182352	0.0179378
Tnfrsf13b	ENSMUSG00000010142	4.07555	1.15447	29.4186	0.000183521	0.0179406
Il27ra	ENSMUSG00000005465	3.84904	1.29083	30.5845	0.000185836	0.0180548
Fosb	ENSMUSG00000003545	2.44034	2.95413	31.9064	0.000187687	0.0181227
Ly6e	ENSMUSG00000022587	0.733241	7.74844	31.6826	0.000192403	0.0184648
Gkn3	ENSMUSG00000030048	-2.44592	3.28121	31.5374	0.000196344	0.018616
Tap2	ENSMUSG00000024339	0.852283	5.5543	31.1798	0.000205103	0.0191013
Siglecg	ENSMUSG00000030468	4.94915	0.886815	24.2054	0.000202969	0.0191013
Adgre5	ENSMUSG00000002885	0.719515	5.15664	30.8734	0.000213339	0.0194424
Msn	ENSMUSG00000031207	3.44239	4.06071	30.8658	0.000214029	0.0194424
Mndal	ENSMUSG00000090272	3.36253	1.38352	30.7948	0.00021265	0.0194424
Dnase1l3	ENSMUSG00000025279	3.06556	1.25417	30.7666	0.00021747	0.0194424
Rnf39	ENSMUSG00000036492	1.58504	1.64628	30.7604	0.000218648	0.0194424
Junb	ENSMUSG00000052837	1.0442	6.69851	30.7047	0.000218021	0.0194424
5330417C22Rik	ENSMUSG00000040412	0.868848	6.09173	30.5944	0.00022116	0.0195553
Bank1	ENSMUSG00000037922	4.94719	1.56774	26.3828	0.000224114	0.0196064
Prune2	ENSMUSG00000039126	2.42053	0.336745	29.847	0.000228764	0.019783
Fcer2a	ENSMUSG00000005540	4.92361	0.935173	23.8095	0.000228181	0.019783
Gm18860	ENSMUSG00000110569	2.88098	0.126904	28.0342	0.000230577	0.0198309
Dusp10	ENSMUSG00000039384	1.96522	1.29433	30.3757	0.000233565	0.0198793
Dusp1	ENSMUSG00000024190	1.31655	4.71476	30.1738	0.000233666	0.0198793
Trbc1	ENSMUSG00000076490	3.64104	1.80881	30.1171	0.000237836	0.02003
Syk	ENSMUSG00000021457	0.726032	4.50837	29.8865	0.000242676	0.0203164
Aplp1	ENSMUSG00000006651	0.92668	5.4933	29.6414	0.000250658	0.0208736
Mfng	ENSMUSG00000018169	2.71843	0.94732	29.581	0.000254353	0.0210698
Defa32	ENSMUSG00000094818	2.72071	4.60394	29.2092	0.000265685	0.0218317
Itga4	ENSMUSG00000027009	3.30497	0.922275	28.2536	0.000270251	0.0218317
Tnfaip8	ENSMUSG00000062210	1.021	3.67122	28.9699	0.000274379	0.0220329
Laptm5	ENSMUSG00000028581	2.89886	4.7185	28.85	0.000278898	0.0222821
Lax1	ENSMUSG00000051998	4.08386	0.899871	25.598	0.000282086	0.022423
Plaur	ENSMUSG00000046223	1.67821	1.16895	28.7133	0.000290528	0.0224915
Anxa5	ENSMUSG00000027712	0.833151	4.30738	28.7007	0.000284539	0.0224915
Ncf1	ENSMUSG00000015950	2.28854	2.41769	28.617	0.000289556	0.0224915
Arc	ENSMUSG00000022602	2.49367	4.08289	28.5065	0.000292349	0.0224915
Ces1c	ENSMUSG00000057400	2.47902	0.690632	28.4599	0.000293289	0.0224915
Gal3st2b	ENSMUSG00000093805	1.19054	3.00542	28.3896	0.000297139	0.0224915
Arhgap45	ENSMUSG00000035697	2.95941	3.28223	28.3363	0.000300135	0.0224915
Nr2e3	ENSMUSG00000032292	-1.41651	2.999	28.3354	0.000299383	0.0224915
Nrn1	ENSMUSG00000039114	-2.2822	3.56098	28.2945	0.000301076	0.0224915
Kcne3	ENSMUSG00000035165	-0.82001	7.55042	28.2759	0.000301526	0.0224915
Miga1	ENSMUSG00000054942	-0.734103	5.11074	28.2299	0.000303472	0.0225299
Mzb1	ENSMUSG00000024353	3.91744	0.338278	23.461	0.000307317	0.0227083
Limk1	ENSMUSG00000029674	1.59862	1.12794	28.179	0.000312387	0.0228449
Atp1a3	ENSMUSG00000040907	3.46312	0.851502	26.6253	0.000314972	0.0228449
Sell	ENSMUSG00000026581	3.86802	2.16804	27.8054	0.000328935	0.0228624
Grap	ENSMUSG00000004837	2.43839	1.58709	27.7917	0.000331192	0.0228624
Ikzf1	ENSMUSG00000018654	3.54833	1.61254	27.7538	0.000322815	0.0228624
Stat3	ENSMUSG00000004040	0.617154	6.74153	27.7131	0.000326037	0.0228624
Gch1	ENSMUSG00000037580	0.690317	4.94799	27.6918	0.000327036	0.0228624
Itgb7	ENSMUSG00000001281	2.6207	3.11404	27.6482	0.00032999	0.0228624
Cd19	ENSMUSG00000030724	4.43123	2.0895	27.1169	0.000329369	0.0228624
Fcrla	ENSMUSG00000038421	3.67255	0.781018	25.5266	0.000330248	0.0228624
Btla	ENSMUSG00000052013	5.87068	0.122689	24.572	0.000329087	0.0228624
Lyrm7	ENSMUSG00000020268	-2.14035	2.10121	27.8108	0.000323993	0.0228624
Cyth4	ENSMUSG00000018008	3.71686	2.81903	27.5921	0.000339462	0.0230609
Dock2	ENSMUSG00000020143	3.94129	2.06033	27.4665	0.000339928	0.0230609
Coro1a	ENSMUSG00000030707	3.05523	4.65155	27.4648	0.000337817	0.0230609
Btg2	ENSMUSG00000020423	0.760043	7.02575	27.441	0.000338736	0.0230609
Ppfia4	ENSMUSG00000026458	2.59752	1.4875	27.3987	0.000351524	0.0235458
Cd48	ENSMUSG00000015355	2.83942	1.70317	27.3348	0.000354555	0.0235458
Csf1r	ENSMUSG00000024621	2.79396	4.01628	27.1832	0.000351699	0.0235458
Gsap	ENSMUSG00000039934	2.45665	1.48832	26.8042	0.000381475	0.0236134
Trbc2	ENSMUSG00000076498	3.03771	2.74459	26.7989	0.000374908	0.0236134
Tnfaip8l2	ENSMUSG00000013707	1.84739	1.35438	26.7811	0.000379591	0.0236134
Ly86	ENSMUSG00000021423	3.14283	1.46314	26.7761	0.000378839	0.0236134
Chac1	ENSMUSG00000027313	1.84346	1.42589	26.769	0.000379469	0.0236134
Cldn4	ENSMUSG00000047501	1.29561	2.77181	26.7115	0.000376305	0.0236134
Egr2	ENSMUSG00000037868	2.7886	2.457	26.684	0.000381512	0.0236134
Lcp2	ENSMUSG00000002699	3.09308	2.92474	26.6416	0.000382663	0.0236134
Ighm	ENSMUSG00000076617	3.54479	4.01955	26.5507	0.000385591	0.0236134
Cd53	ENSMUSG00000040747	3.17407	3.13155	26.5327	0.000388058	0.0236134
Scimp	ENSMUSG00000057135	3.31441	0.245842	24.1066	0.000370985	0.0236134
Il7r	ENSMUSG00000003882	4.81357	0.988125	21.6751	0.000388581	0.0236134
Fzd8	ENSMUSG00000036904	-2.29634	1.17456	27.0665	0.000369223	0.0236134
Slc1a2	ENSMUSG00000005089	-2.97173	1.63518	26.9751	0.00037437	0.0236134
Agr3	ENSMUSG00000036231	-1.5519	2.73429	26.7388	0.000374916	0.0236134
Prelp	ENSMUSG00000041577	-1.30742	5.67104	26.7385	0.000374383	0.0236134
Sucnr1	ENSMUSG00000027762	-2.25464	0.593944	26.6425	0.000388268	0.0236134
Gbp9	ENSMUSG00000029298	2.07151	1.8502	26.5016	0.000391802	0.0236267
Slc28a3	ENSMUSG00000021553	0.85896	5.14257	26.4268	0.000391618	0.0236267
Ncf4	ENSMUSG00000071715	3.65241	0.933777	24.8912	0.000394684	0.0237097
Shmt1	ENSMUSG00000020534	-0.538977	7.48934	26.2045	0.00040446	0.0241129
Rdh16f1	ENSMUSG00000099009	-4.00154	0.163385	21.5612	0.000404422	0.0241129
Tfpi	ENSMUSG00000027082	-1.42419	3.26865	25.9983	0.000417155	0.0247759
Gbp4	ENSMUSG00000079363	3.26907	1.97187	26.0597	0.000425673	0.0250343
Hdc	ENSMUSG00000027360	1.99747	1.3046	25.8545	0.000435979	0.0250343
Ern2	ENSMUSG00000030866	0.926581	4.62058	25.7975	0.00042942	0.0250343
Lck	ENSMUSG00000000409	2.30695	3.46985	25.7603	0.000432254	0.0250343
Jak3	ENSMUSG00000031805	0.899671	3.97843	25.7169	0.000434619	0.0250343
9930111J21Rik1	ENSMUSG00000069893	4.20562	0.496879	21.2666	0.000440594	0.0250343
Slc7a2	ENSMUSG00000031596	-2.32028	2.51066	25.7381	0.000434998	0.0250343
Sqor	ENSMUSG00000005803	-0.841333	6.15893	25.6511	0.000438765	0.0250343
Napsa	ENSMUSG00000002204	3.50789	1.38871	25.3524	0.000443091	0.0250856
Arhgap9	ENSMUSG00000040345	1.74781	2.14247	25.4957	0.000451026	0.0254434
Cd52	ENSMUSG00000000682	3.00983	3.00235	25.4324	0.000455938	0.0255374
Cd69	ENSMUSG00000030156	4.11921	1.85906	25.0456	0.000455537	0.0255374
Lpcat2	ENSMUSG00000033192	1.90711	1.21521	25.4459	0.000463208	0.0255418
Tap1	ENSMUSG00000037321	1.16071	6.20595	25.3468	0.000459102	0.0255418
Gm8797	ENSMUSG00000103034	1.28938	2.84426	25.3364	0.000460343	0.0255418
Ptprc	ENSMUSG00000026395	1.98549	4.76417	25.2691	0.00046456	0.0255418
Rhoh	ENSMUSG00000029204	2.89067	2.06999	25.3234	0.000470958	0.0255489
Slc18a1	ENSMUSG00000036330	1.26823	4.65636	25.1576	0.000472375	0.0255489
Ikzf3	ENSMUSG00000018168	2.6463	1.91687	25.1854	0.00048005	0.0256163
Gm3448	ENSMUSG00000079710	2.01265	1.49863	25.1446	0.00048176	0.0256163
Txk	ENSMUSG00000054892	3.03174	0.136321	23.0361	0.000481223	0.0256163
Sp110	ENSMUSG00000070034	1.3673	2.31586	24.9434	0.00048893	0.02591
AI467606	ENSMUSG00000045165	1.10242	3.27962	24.8761	0.000493116	0.0260441
Rgs22	ENSMUSG00000037627	-1.50505	1.93531	24.7744	0.000502548	0.0264535
Csf2rb	ENSMUSG00000071713	2.94385	0.851539	24.2581	0.00052013	0.0270176
S100g	ENSMUSG00000040808	-1.58498	1.05078	24.596	0.000524893	0.0270862
Zap70	ENSMUSG00000026117	2.852	1.58752	24.5726	0.000531175	0.0272318
Ankrd29	ENSMUSG00000057766	-1.53256	0.769005	24.4527	0.000540335	0.0276115
Samhd1	ENSMUSG00000027639	0.857389	4.97515	24.2155	0.000545333	0.0276871
AI662270	ENSMUSG00000087107	3.41333	1.23108	23.6695	0.000566431	0.0283919
Rgs10	ENSMUSG00000030844	2.82735	1.13992	24.0032	0.000571008	0.0284588
Tmem181b-ps	ENSMUSG00000096780	0.926746	3.35449	23.9173	0.000571427	0.0284588
Cxcr5	ENSMUSG00000047880	5.3868	0.907092	18.6614	0.00057319	0.0284588
Anxa6	ENSMUSG00000018340	2.10158	3.91764	23.8621	0.000576429	0.0285296
Rgs1	ENSMUSG00000026358	2.78015	3.52339	23.7964	0.000583068	0.0285885
Cnn2	ENSMUSG00000004665	1.73385	4.08606	23.7906	0.000582793	0.0285885
Fstl1	ENSMUSG00000022816	-1.6044	2.36156	23.8184	0.000581372	0.0285885
Gm13237	ENSMUSG00000095865	3.84867	2.70853	23.8968	0.000587783	0.0286905
Prrg1	ENSMUSG00000047996	-2.09783	0.63433	23.9074	0.000588794	0.0286905
Pip4k2a	ENSMUSG00000026737	2.59958	2.37482	23.7394	0.000592627	0.0287671
Rhof	ENSMUSG00000029449	1.64308	2.67253	23.6777	0.000594022	0.0287671
Cd79b	ENSMUSG00000040592	3.2906	2.75281	23.6962	0.000599103	0.0289242
Asb2	ENSMUSG00000021200	2.61895	2.53973	23.5562	0.00060874	0.0292103
Cd6	ENSMUSG00000024670	3.55071	2.32512	23.536	0.000622786	0.0296924
Itk	ENSMUSG00000020395	2.49251	1.93234	23.4577	0.000623817	0.0296924
Man1c1	ENSMUSG00000037306	2.78544	0.786554	23.2214	0.000624449	0.0296924
Dctd	ENSMUSG00000031562	-1.06272	4.18475	23.332	0.000626443	0.0296976
Gpcpd1	ENSMUSG00000027346	0.748368	4.8352	23.2808	0.000631488	0.0297575
Myo1f	ENSMUSG00000024300	2.64988	2.51462	23.2424	0.000640117	0.030074
Cd79a	ENSMUSG00000003379	4.06795	3.20711	23.2218	0.000649473	0.030414
Gbp8	ENSMUSG00000034438	1.75744	1.92643	23.1169	0.000652075	0.030414
Cfp	ENSMUSG00000001128	2.13556	0.739579	23.1285	0.000662393	0.0305029
Cyfip2	ENSMUSG00000020340	3.24445	2.24739	23.1265	0.000662291	0.0305029
P2rx7	ENSMUSG00000029468	2.45543	1.6881	23.106	0.000662811	0.0305029
C630043F03Rik	ENSMUSG00000084910	-1.53296	2.50453	22.9514	0.000666767	0.0305955
Themis2	ENSMUSG00000037731	2.95116	1.48894	23.0453	0.000671774	0.0307356
Tmem154	ENSMUSG00000056498	2.08519	0.870114	22.9549	0.000683795	0.0309042
Mmp9	ENSMUSG00000017737	2.70693	2.11545	22.8829	0.000683377	0.0309042
Gm14207	ENSMUSG00000074912	-1.92517	0.198674	22.8435	0.000685276	0.0309042
Shisa2	ENSMUSG00000044461	-0.934788	6.40378	22.7907	0.000683079	0.0309042
Gm830	ENSMUSG00000084939	-2.64019	4.14896	22.7472	0.000688327	0.0309531
Mx2	ENSMUSG00000023341	2.78412	0.47313	21.9439	0.00071367	0.0320013
Sh3bp5	ENSMUSG00000021892	2.71951	1.41013	22.6503	0.000717598	0.032086
Otulinl	ENSMUSG00000056069	1.65343	3.06938	22.4636	0.000721072	0.03215
Stat4	ENSMUSG00000062939	2.76613	1.13892	22.4644	0.000731977	0.0323612
Dennd1c	ENSMUSG00000002668	1.18904	2.67056	22.376	0.000731598	0.0323612
Reg3b	ENSMUSG00000071356	1.64122	11.4026	22.3114	0.00073854	0.0325599
Ifi203	ENSMUSG00000039997	2.49968	1.19847	22.4265	0.000743979	0.0327059
Clec7a	ENSMUSG00000079293	3.55433	1.14536	21.6871	0.000746007	0.0327059
C1qa	ENSMUSG00000036887	2.59645	2.78019	22.239	0.000750495	0.0328112
Erdr1	ENSMUSG00000095562	-2.38146	3.28656	22.1749	0.000756293	0.0329731
Nckap1l	ENSMUSG00000022488	2.90616	2.45478	22.1995	0.000761029	0.0329968
Lat	ENSMUSG00000030742	2.94191	1.7596	22.2618	0.000764058	0.0330371
Hcn1	ENSMUSG00000021730	-1.3434	1.21244	22.1122	0.000771393	0.0332072
Yap1	ENSMUSG00000053110	-0.593144	5.03321	22.0274	0.000773993	0.0332072
Dock10	ENSMUSG00000038608	2.23063	2.33039	22.0157	0.000779559	0.033341
Prim1	ENSMUSG00000025395	-0.545134	5.73951	21.8493	0.000797184	0.0338072
Slc2a3	ENSMUSG00000003153	2.90509	0.204796	20.5817	0.000804083	0.0339288
Myl7	ENSMUSG00000020469	0.902408	4.01434	21.7279	0.000813668	0.0341502
Fgl1	ENSMUSG00000031594	-1.55303	1.10469	21.7445	0.000824566	0.0341522
Myof	ENSMUSG00000048612	1.20487	2.12275	21.595	0.000833719	0.0343505
Fermt3	ENSMUSG00000024965	2.60324	2.66437	21.5755	0.000838758	0.0344679
Evi2a	ENSMUSG00000078771	2.78435	1.18108	21.6079	0.000844164	0.0345414
Ascl2	ENSMUSG00000009248	-1.37852	5.29324	21.4869	0.00084713	0.0345414
Ms4a6b	ENSMUSG00000024677	3.16096	1.82146	21.601	0.000852216	0.0345697
Themis	ENSMUSG00000049109	3.52386	0.395089	19.4763	0.000851706	0.0345697
Klf2	ENSMUSG00000055148	1.60293	2.24288	21.4118	0.000860225	0.034671
Cd5	ENSMUSG00000024669	4.56957	1.0578	18.7216	0.000857149	0.034671
Gimap3	ENSMUSG00000039264	2.43823	3.67348	21.3536	0.000867171	0.0347288
Tmem245	ENSMUSG00000055296	-0.677909	4.97989	21.2249	0.000885564	0.0353754
Ttpa	ENSMUSG00000073988	-1.33286	1.16985	21.1924	0.000900188	0.0357779
Gfi1	ENSMUSG00000029275	0.956186	2.14699	21.1171	0.000903556	0.0358213
Ubqln2	ENSMUSG00000050148	-1.02743	2.95468	21.0694	0.000909908	0.0358923
Ltb	ENSMUSG00000024399	3.36413	2.17719	21.102	0.000926296	0.0363082
Chst3	ENSMUSG00000057337	4.79926	0.255804	16.6499	0.00092737	0.0363082
Mga	ENSMUSG00000033943	-0.966839	4.61159	20.9605	0.000926524	0.0363082
Runx1t1	ENSMUSG00000006586	1.5905	2.15443	20.9055	0.000938025	0.0366342
Gbp2b	ENSMUSG00000040264	2.85889	2.66484	20.8598	0.000949269	0.0368902
Il10ra	ENSMUSG00000032089	4.56159	1.10287	18.3246	0.000954764	0.0370124
Ifi209	ENSMUSG00000043263	4.30551	1.26239	19.1455	0.000969103	0.0374759
Il2rg	ENSMUSG00000031304	2.82207	3.2197	20.6699	0.000976501	0.0375774
Sirpa	ENSMUSG00000037902	2.25799	1.93356	20.6373	0.000989881	0.0378194
Apol7c	ENSMUSG00000044309	2.75561	2.86788	20.609	0.000988519	0.0378194
Adgre1	ENSMUSG00000004730	2.70621	0.388363	20.0975	0.000989999	0.0378194
Capn2	ENSMUSG00000026509	1.39344	2.4355	20.484	0.00100762	0.0383995
Thbs1	ENSMUSG00000040152	1.87051	3.7199	20.3909	0.00102298	0.0387035
Pecam1	ENSMUSG00000020717	2.13653	1.76586	20.3335	0.00104474	0.0393213
Rftn1	ENSMUSG00000039316	3.2204	1.95004	20.3761	0.00104998	0.0393466
Pdgfa	ENSMUSG00000025856	-1.10502	5.42426	20.2126	0.00105502	0.0394261
Wee1	ENSMUSG00000031016	-0.762986	5.77488	20.2011	0.00105711	0.0394261
Gm48868	ENSMUSG00000112677	-1.50427	0.268352	20.3086	0.00106846	0.0394752
Mettl7b	ENSMUSG00000025347	-0.726893	3.71301	20.1544	0.00106612	0.0394752
Rasgrp1	ENSMUSG00000027347	2.92975	2.06851	20.2028	0.00107644	0.0395009
Selplg	ENSMUSG00000048163	2.3819	3.27369	20.1048	0.00107668	0.0395009
Dusp5	ENSMUSG00000034765	1.01287	4.10752	20.0766	0.0010808	0.0395599
Def6	ENSMUSG00000002257	1.80168	1.57184	20.1119	0.00108521	0.0396291
Ccdc88b	ENSMUSG00000047810	1.49623	1.29826	20.0734	0.00109347	0.0398382
Rassf6	ENSMUSG00000029370	0.646297	4.97207	19.97	0.00110125	0.040029
2410006H16Rik	ENSMUSG00000086841	-0.951792	4.17554	19.9304	0.00110913	0.0402227
Cd4	ENSMUSG00000023274	3.65582	1.66831	19.8465	0.00111767	0.0403675
Ms4a4b	ENSMUSG00000056290	3.35441	1.2702	19.7408	0.00112082	0.0403675
Olfm4	ENSMUSG00000022026	-1.37305	11.8522	19.8757	0.0011198	0.0403675
Tnfsf13os	ENSMUSG00000085890	-1.88022	3.34979	19.8311	0.00112953	0.0405882
H2-Q5	ENSMUSG00000055413	1.98324	0.861215	19.8873	0.00114518	0.0409637
Cwh43	ENSMUSG00000029154	-2.74348	1.45961	19.8781	0.0011484	0.0409855
Fmnl1	ENSMUSG00000055805	2.58739	1.81836	19.6866	0.00117858	0.0412836
Nlrc3	ENSMUSG00000049871	2.25928	0.846736	19.6835	0.0011825	0.0412836
Arhgdib	ENSMUSG00000030220	2.7782	4.01311	19.6731	0.001162	0.0412836
Pik3cd	ENSMUSG00000039936	2.7033	3.06074	19.6583	0.00116725	0.0412836
Itgb2	ENSMUSG00000000290	2.65509	3.30259	19.6329	0.00117149	0.0412836
Tbx21	ENSMUSG00000001444	2.36802	0.713601	19.6243	0.00118193	0.0412836
Bhlha15	ENSMUSG00000052271	0.954043	4.09578	19.6095	0.00117464	0.0412836
Capg	ENSMUSG00000056737	1.08142	3.75541	19.587	0.00117949	0.0412836
Slc25a35	ENSMUSG00000018740	0.882977	4.8898	19.5694	0.00118298	0.0412836
Fxyd5	ENSMUSG00000009687	2.45183	2.01713	19.6147	0.00118667	0.0413208
Ablim1	ENSMUSG00000025085	1.14204	4.82262	19.5331	0.00119076	0.0413717
Gm8221	ENSMUSG00000095704	2.94834	0.56902	19.0066	0.00119692	0.0414643
Noxa1	ENSMUSG00000036805	-0.691578	5.56464	19.4959	0.0011987	0.0414643
Hcls1	ENSMUSG00000022831	3.02373	2.23333	19.4915	0.00121964	0.0420963
Rundc3a	ENSMUSG00000006575	1.00705	3.54155	19.366	0.00122759	0.0422147
Rhoj	ENSMUSG00000046768	3.94995	1.31812	18.7138	0.00122843	0.0422147
Fcgr3	ENSMUSG00000059498	2.71565	1.5513	19.4546	0.00123575	0.0422814
Sh3kbp1	ENSMUSG00000040990	1.95426	3.27851	19.3176	0.00123907	0.0423032
Cuedc1	ENSMUSG00000018378	1.29346	2.12125	19.1106	0.00128843	0.0438102
Cd22	ENSMUSG00000030577	3.98304	2.03344	19.0907	0.00128878	0.0438102
Rap1gap	ENSMUSG00000041351	0.838337	5.03452	19.0674	0.00129587	0.0438618
Msr1	ENSMUSG00000025044	3.45203	0.824608	18.3469	0.00129419	0.0438618
Esrrg	ENSMUSG00000026610	-0.982345	4.70974	19.01	0.00130964	0.0442328
Srgn	ENSMUSG00000020077	2.7364	3.34294	18.981	0.00131879	0.0443515
Anp32a	ENSMUSG00000032249	-1.089	3.41551	18.9803	0.00131717	0.0443515
Tmsb15l	ENSMUSG00000072955	-2.02883	1.31386	19.026	0.00132911	0.0446032
Arhgap15	ENSMUSG00000049744	2.94563	0.832863	18.6896	0.00134169	0.0446482
Cd33	ENSMUSG00000004609	2.83205	0.638381	18.5883	0.00134413	0.0446482
Gpr183	ENSMUSG00000051212	3.68077	1.24044	18.4304	0.00134747	0.0446482
Ly9	ENSMUSG00000004707	3.72589	0.571838	17.2072	0.00134454	0.0446482
Spata5l1	ENSMUSG00000074876	-1.1605	1.98755	18.8736	0.00134572	0.0446482
2610507I01Rik	ENSMUSG00000085882	-2.74399	1.72227	18.9507	0.00135158	0.04469
Clec4n	ENSMUSG00000023349	2.76131	1.1909	18.9001	0.00135763	0.0447024
Eif4e3	ENSMUSG00000093661	1.01783	3.68842	18.8228	0.00135585	0.0447024
Tyrobp	ENSMUSG00000030579	2.35951	2.39546	18.7775	0.0013737	0.0450431
Gbp7	ENSMUSG00000040253	1.43843	3.22824	18.764	0.0013711	0.0450431
H2-Q6	ENSMUSG00000073409	1.86727	3.92629	18.7135	0.00138369	0.0452764
Reg3g	ENSMUSG00000030017	1.5477	10.9535	18.6676	0.00139504	0.0454807
Ano7	ENSMUSG00000034107	0.889391	4.76119	18.652	0.0013992	0.0454807
Afmid	ENSMUSG00000017718	0.933449	2.35735	18.6382	0.00140439	0.0454807
Prkcq	ENSMUSG00000026778	3.05341	0.551449	18.1013	0.00139584	0.0454807
Sash3	ENSMUSG00000031101	2.67824	3.00819	18.609	0.00141409	0.0457009
Smoc2	ENSMUSG00000023886	-0.772505	8.36297	18.5477	0.00142653	0.0460087
Pla2g7	ENSMUSG00000023913	2.55442	2.93025	18.5471	0.00143032	0.0460364
Tinag	ENSMUSG00000032357	-0.795195	4.76641	18.4622	0.00144964	0.0463913
Lamb3	ENSMUSG00000026639	-0.895539	4.58058	18.4153	0.0014625	0.0466903
Arhgap25	ENSMUSG00000030047	2.48068	1.20978	18.4819	0.00147641	0.0468493
Hdhd3	ENSMUSG00000038422	1.20452	6.55707	18.3655	0.00147608	0.0468493
Hmgcs2	ENSMUSG00000027875	-1.46229	4.27166	18.3671	0.00147591	0.0468493
Cd3d	ENSMUSG00000032094	2.63962	1.84242	18.4338	0.00148174	0.0468928
Tbc1d10c	ENSMUSG00000040247	2.36035	2.30522	18.3678	0.00148374	0.0468928
Traf3ip3	ENSMUSG00000037318	2.41629	1.65639	18.4073	0.00148953	0.0469814
Adam19	ENSMUSG00000011256	2.36227	0.954106	18.3753	0.00150283	0.0472657
Tmsb15b1	ENSMUSG00000089768	-2.28724	0.67045	18.3056	0.00151698	0.0474996
Clic6	ENSMUSG00000022949	-0.737787	7.03131	18.2168	0.00151803	0.0474996
Ppp1r18	ENSMUSG00000034595	2.27201	2.51772	18.1842	0.00153264	0.0476724
Egr1	ENSMUSG00000038418	1.18077	6.84308	18.1689	0.00153184	0.0476724
Wnt4	ENSMUSG00000036856	2.58785	0.248999	17.6897	0.00153258	0.0476724
Sycn	ENSMUSG00000084174	-2.08066	0.717359	18.2759	0.0015381	0.0477479
Ms4a1	ENSMUSG00000024673	4.24726	2.72036	18.2125	0.00155028	0.047937
Gimap7	ENSMUSG00000043931	2.18348	2.23823	18.1071	0.0015575	0.0480658
Spi1	ENSMUSG00000002111	2.75761	1.50989	18.1629	0.00156716	0.0482302
Serpina3g	ENSMUSG00000041481	2.69688	1.54862	18.1338	0.00157535	0.0482302
Adgrg5	ENSMUSG00000061577	2.8505	1.53749	18.1336	0.00157551	0.0482302
Xlr3a	ENSMUSG00000057836	-3.19499	1.72134	18.1508	0.00157345	0.0482302
Cttnbp2	ENSMUSG00000000416	-0.958219	3.14315	18.0042	0.00158123	0.0482302
Kcnab2	ENSMUSG00000028931	2.8101	0.551287	17.6191	0.00159341	0.0484145
Dct	ENSMUSG00000022129	-1.23075	1.05134	17.9916	0.00160088	0.0485477
Gng11	ENSMUSG00000032766	-1.00254	2.86716	17.8898	0.00161645	0.0488002
Rpain	ENSMUSG00000018449	-0.778178	3.63013	17.8811	0.00161851	0.0488002
Fam149a	ENSMUSG00000070044	-0.874648	3.25924	17.8348	0.00163312	0.0490065
Lrp11	ENSMUSG00000019796	1.61131	2.79701	17.7863	0.00164958	0.0493589
Dok3	ENSMUSG00000035711	2.30936	1.20798	17.8725	0.00165603	0.0494579
