## Supplemental Table 4 for "Paneth cell-derived Notch ligands DLL1 and DLL4 are crucial for intestinal crypt base stem cells"

### Sheet: GO_AllLists
Table S4. GO terms analysis of downregulated DEGs
Category	GO Term	Description	LogP (10)	Log(q-value)	Hits
Canonical Pathways	M5884	NABA CORE MATRISOME	-5.21455	-0.81881	FGL1,GAS6,LAMB3,PRELP,THBS4,TINAG,SMOC2,TMSB4X,SUCNR1,ASCL2,PDGFA,SP1
Canonical Pathways	M5884	NABA CORE MATRISOME	-5.21455	-0.81881	FGL1,GAS6,LAMB3,PRELP,THBS4,TINAG,SMOC2
Canonical Pathways	M3008	NABA ECM GLYCOPROTEINS	-4.98715	-0.81881	FGL1,GAS6,LAMB3,THBS4,TINAG,SMOC2
GO Biological Processes	GO:0050921	positive regulation of chemotaxis	-4.47833	-0.486088	GAS6,THBS4,TMSB4X,SUCNR1,SMOC2
GO Biological Processes	GO:0033555	multicellular organismal response to stress	-4.06016	-0.192852	HMGCS2,NPY2R,THBS4,HCN1,SLC1A2,RNASET2,LYRM7,SLC7A2,TTPA
GO Biological Processes	GO:0033555	multicellular organismal response to stress	-4.06016	-0.192852	HMGCS2,NPY2R,THBS4,HCN1
WikiPathways	WP5087	Pleural mesothelioma	-3.92221	-0.168648	LAMB3,PDGFA,MAPK7,SP1,FZD8,FGF19,YAP1,TMSB4X,OLFM4,GNG11,THBS4,GAS6,MYLK3,GKN1,TFPI,WEE1
WikiPathways	WP5087	Pleural mesothelioma	-3.92221	-0.168648	LAMB3,PDGFA,MAPK7,SP1,FZD8,FGF19,YAP1
GO Biological Processes	GO:0009611	response to wounding	-3.7916	-0.168648	FGL1,GAS6,PDGFA,PRRG1,SLC1A2,TFPI,YAP1,SMOC2
GO Biological Processes	GO:0009611	response to wounding	-3.7916	-0.168648	FGL1,GAS6,PDGFA,PRRG1,SLC1A2,TFPI,YAP1
GO Biological Processes	GO:0050920	regulation of chemotaxis	-3.68167	-0.168648	GAS6,THBS4,TMSB4X,SUCNR1,SMOC2
GO Biological Processes	GO:0042060	wound healing	-3.65441	-0.168648	FGL1,GAS6,PDGFA,PRRG1,TFPI,YAP1
WikiPathways	WP3931	Embryonic stem cell pluripotency pathways	-3.64281	-0.168648	PDGFA,MAPK7,FZD8,FGF19,SP1,PLA2G4C,GNG11,MYLK3
WikiPathways	WP3931	Embryonic stem cell pluripotency pathways	-3.64281	-0.168648	PDGFA,MAPK7,FZD8,FGF19
GO Biological Processes	GO:0040017	positive regulation of locomotion	-3.63801	-0.168648	ASCL2,GAS6,PDGFA,SP1,THBS4,TMSB4X,SUCNR1,SMOC2
KEGG Pathway	hsa05200	Pathways in cancer	-3.41005	0	GNG11,LAMB3,PDGFA,SP1,ZBTB16,FZD8,FGF19
KEGG Pathway	hsa05200	Pathways in cancer	-3.41005	0	GNG11,LAMB3,PDGFA,SP1,ZBTB16,FZD8,FGF19
GeDiPNet	GDP00392	Amyotrophic lateral sclerosis	-3.24463	0	PDGFA,TMSB4X,OLFM4
WikiPathways	WP1984	Integrated breast cancer pathway	-3.21521	0	SP1,TFPI,WEE1,NOXA1
WikiPathways	WP1984	Integrated breast cancer pathway	-3.21521	0	SP1,TFPI,WEE1,NOXA1
GO Biological Processes	GO:0071383	cellular response to steroid hormone stimulus	-3.18361	0	ESRRG,HMGCS2,TFPI,NR2E3,YAP1,GAS6,SP1,CES1,PDGFA
GO Biological Processes	GO:0071383	cellular response to steroid hormone stimulus	-3.18361	0	ESRRG,HMGCS2,TFPI,NR2E3
GO Biological Processes	GO:0048545	response to steroid hormone	-3.14187	0	ESRRG,HMGCS2,TFPI,NR2E3,YAP1
GO Biological Processes	GO:0019752	carboxylic acid metabolic process	-3.09744	0	CES1,DCT,IVD,SHMT1,SORD,PLA2G4C,YAP1,SLC27A2
GO Biological Processes	GO:0019752	carboxylic acid metabolic process	-3.09744	0	CES1,DCT,IVD,SHMT1,SORD,PLA2G4C,YAP1,SLC27A2
GO Biological Processes	GO:0030335	positive regulation of cell migration	-3.08089	0	ASCL2,GAS6,PDGFA,SP1,THBS4,TMSB4X,SMOC2
WikiPathways	WP3932	Focal adhesion PI3K Akt mTOR signaling	-2.98924	0	GNG11,LAMB3,PDGFA,THBS4,FGF19
GO Biological Processes	GO:2000147	positive regulation of cell motility	-2.9671	0	ASCL2,GAS6,PDGFA,SP1,THBS4,TMSB4X,SMOC2
GeDiPNet	GDP04015	Lateral Sclerosis	-2.94663	0	PDGFA,TMSB4X,OLFM4
Reactome Gene Sets	R-HSA-9820448	Developmental Cell Lineages of the Exocrine Pancreas	-2.901	0	LAMB3,YAP1,SYCN
Reactome Gene Sets	R-HSA-9820448	Developmental Cell Lineages of the Exocrine Pancreas	-2.901	0	LAMB3,YAP1,SYCN
GO Biological Processes	GO:0010562	positive regulation of phosphorus metabolic process	-2.89062	0	GAS6,PDGFA,THBS4,TMSB4X,FGF19
GO Biological Processes	GO:0045937	positive regulation of phosphate metabolic process	-2.89062	0	GAS6,PDGFA,THBS4,TMSB4X,FGF19
GO Biological Processes	GO:0007596	blood coagulation	-2.85758	0	FGL1,GAS6,PRRG1,TFPI
GO Biological Processes	GO:0050817	coagulation	-2.84098	0	FGL1,GAS6,PRRG1,TFPI
GO Biological Processes	GO:0044283	small molecule biosynthetic process	-2.8226	0	CES1,DCTD,HMGCS2,SHMT1,SORD,SLC27A2,PLA2G4C,CWH43,SLC1A2,SQOR
GO Biological Processes	GO:0044283	small molecule biosynthetic process	-2.8226	0	CES1,DCTD,HMGCS2,SHMT1,SORD,SLC27A2
GO Biological Processes	GO:0007599	hemostasis	-2.80835	0	FGL1,GAS6,PRRG1,TFPI
WikiPathways	WP306	Focal adhesion	-2.7923	0	LAMB3,PDGFA,THBS4,MYLK3
WikiPathways	WP5355	Metabolic epileptic disorders	-2.78735	0	SHMT1,SLC7A2,SQOR
WikiPathways	WP5355	Metabolic epileptic disorders	-2.78735	0	SHMT1,SLC7A2,SQOR
WikiPathways	WP4172	PI3K Akt signaling	-2.775	0	GNG11,LAMB3,PDGFA,THBS4,FGF19
KEGG Pathway	hsa04510	Focal adhesion	-2.76075	0	LAMB3,PDGFA,THBS4,MYLK3
WikiPathways	WP5434	Cancer pathways	-2.74818	0	GNG11,LAMB3,PDGFA,SP1,ZBTB16,FZD8
GO Biological Processes	GO:0032787	monocarboxylic acid metabolic process	-2.70998	0	CES1,IVD,SORD,PLA2G4C,YAP1,SLC27A2
GO Biological Processes	GO:0051781	positive regulation of cell division	-2.69625	0	PDGFA,THBS4,GKN1
KEGG Pathway	hsa05231	Choline metabolism in cancer	-2.69625	0	PDGFA,SP1,PLA2G4C
GO Biological Processes	GO:0044282	small molecule catabolic process	-2.69333	0	IVD,SHMT1,SORD,YAP1,SLC27A2
KEGG Pathway	hsa04151	PI3K-Akt signaling pathway	-2.65658	0	GNG11,LAMB3,PDGFA,THBS4,FGF19
Reactome Gene Sets	R-HSA-9006934	Signaling by Receptor Tyrosine Kinases	-2.65212	0	LAMB3,PDGFA,MAPK7,THBS4,FGF19,YAP1
GO Biological Processes	GO:0003013	circulatory system process	-2.6319	0	GAS6,SLC1A2,SLC7A2,KCNE3,YAP1,SUCNR1
GO Biological Processes	GO:0003013	circulatory system process	-2.6319	0	GAS6,SLC1A2,SLC7A2,KCNE3,YAP1,SUCNR1
GO Biological Processes	GO:0050878	regulation of body fluid levels	-2.61557	0	FGL1,GAS6,PDGFA,PRRG1,TFPI
GO Biological Processes	GO:0001934	positive regulation of protein phosphorylation	-2.55762	0	GAS6,PDGFA,THBS4,FGF19
GO Biological Processes	GO:1901654	response to ketone	-2.55762	0	GAS6,HMGCS2,SP1,YAP1
KEGG Pathway	hsa04810	Regulation of actin cytoskeleton	-2.55088	0	PDGFA,TMSB4X,FGF19,MYLK3
GO Biological Processes	GO:0016054	organic acid catabolic process	-2.54418	0	IVD,SHMT1,SORD,SLC27A2
GO Biological Processes	GO:0046395	carboxylic acid catabolic process	-2.54418	0	IVD,SHMT1,SORD,SLC27A2
GeDiPNet	GDP07330	Vitiligo	-2.54408	0	SLC1A2,RNASET2,SMOC2
GeDiPNet	GDP07330	Vitiligo	-2.54408	0	SLC1A2,RNASET2,SMOC2
GO Biological Processes	GO:0045596	negative regulation of cell differentiation	-2.53191	0	ASCL2,TMSB4X,TTPA,ZBTB16,YAP1,H4C16,RANBP3L,LAMB3
GO Biological Processes	GO:0045596	negative regulation of cell differentiation	-2.53191	0	ASCL2,TMSB4X,TTPA,ZBTB16,YAP1,H4C16,RANBP3L
GO Biological Processes	GO:0072329	monocarboxylic acid catabolic process	-2.51167	0	IVD,SORD,SLC27A2
KEGG Pathway	hsa04014	Ras signaling pathway	-2.51115	0	GNG11,PDGFA,PLA2G4C,FGF19
KEGG Pathway	hsa04724	Glutamatergic synapse	-2.50106	0	GNG11,SLC1A2,PLA2G4C
KEGG Pathway	hsa04724	Glutamatergic synapse	-2.50106	0	GNG11,SLC1A2,PLA2G4C
GO Biological Processes	GO:0090407	organophosphate biosynthetic process	-2.50024	0	DCTD,HMGCS2,SHMT1,PLA2G4C,SLC27A2,CWH43
WikiPathways	WP382	MAPK signaling	-2.45362	0	PDGFA,MAPK7,PLA2G4C,FGF19
GO Biological Processes	GO:0071396	cellular response to lipid	-2.42721	0	CES1,ESRRG,HMGCS2,TFPI,NR2E3,YAP1
GO Biological Processes	GO:0042327	positive regulation of phosphorylation	-2.41049	0	GAS6,PDGFA,THBS4,FGF19
Reactome Gene Sets	R-HSA-114608	Platelet degranulation	-2.37163	0	GAS6,PDGFA,TMSB4X
Reactome Gene Sets	R-HSA-76002	Platelet activation, signaling and aggregation	-2.36283	0	GAS6,GNG11,PDGFA,TMSB4X
GO Biological Processes	GO:0043200	response to amino acid	-2.36227	0	HMGCS2,SLC1A2,HCN1
GO Biological Processes	GO:0006790	sulfur compound metabolic process	-2.33388	0	HMGCS2,SLC1A2,SLC27A2,SQOR
GeDiPNet	GDP02411	Epileptic encephalopathy	-2.32817	0	SLC1A2,RNASET2,LYRM7,HCN1
Reactome Gene Sets	R-HSA-76005	Response to elevated platelet cytosolic Ca2+	-2.32559	0	GAS6,PDGFA,TMSB4X
Reactome Gene Sets	R-HSA-109582	Hemostasis	-2.32324	0	GAS6,GNG11,PDGFA,TFPI,TMSB4X,WEE1
GO Biological Processes	GO:0010595	positive regulation of endothelial cell migration	-2.3077	0	SP1,TMSB4X,SMOC2
Reactome Gene Sets	R-HSA-9734767	Developmental Cell Lineages	-2.29886	0	LAMB3,YAP1,SYCN
GO Biological Processes	GO:0061041	regulation of wound healing	-2.28139	0	PDGFA,TFPI,SMOC2
GO Biological Processes	GO:0048565	digestive tract development	-2.28139	0	HMGCS2,PDGFA,YAP1
GO Biological Processes	GO:0001101	response to acid chemical	-2.2389	0	HMGCS2,SLC1A2,HCN1
GO Biological Processes	GO:0009314	response to radiation	-2.22774	0	DCT,SLC1A2,NR2E3,YAP1,H2AC25
GO Biological Processes	GO:0009314	response to radiation	-2.22774	0	DCT,SLC1A2,NR2E3,YAP1,H2AC25
KEGG Pathway	hsa05224	Breast cancer	-2.20606	0	SP1,FZD8,FGF19
WikiPathways	WP51	Regulation of actin cytoskeleton	-2.19001	0	PDGFA,TMSB4X,FGF19
GO Biological Processes	GO:0002687	positive regulation of leukocyte migration	-2.17418	0	ASCL2,GAS6,THBS4
GO Biological Processes	GO:0055123	digestive system development	-2.16636	0	HMGCS2,PDGFA,YAP1
KEGG Pathway	hsa04010	MAPK signaling pathway	-2.15725	0	PDGFA,MAPK7,PLA2G4C,FGF19
KEGG Pathway	hsa04921	Oxytocin signaling pathway	-2.15088	0	MAPK7,PLA2G4C,MYLK3
WikiPathways	WP4262	Breast cancer pathway	-2.15088	0	SP1,FZD8,FGF19
GO Biological Processes	GO:0016042	lipid catabolic process	-2.13246	0	CES1,IVD,PLA2G4C,SLC27A2
WikiPathways	WP5381	Smith Magenis and Potocki Lupski syndrome copy number variation	-2.12057	0	SHMT1,YAP1,MIGA1
WikiPathways	WP5381	Smith Magenis and Potocki Lupski syndrome copy number variation	-2.12057	0	SHMT1,YAP1,MIGA1
Reactome Gene Sets	R-HSA-418594	G alpha (i) signalling events	-2.0655	0	GNG11,NPY2R,RGS22,SUCNR1,MAPK7,FZD8
Reactome Gene Sets	R-HSA-418594	G alpha (i) signalling events	-2.0655	0	GNG11,NPY2R,RGS22,SUCNR1
Reactome Gene Sets	R-HSA-372790	Signaling by GPCR	-2.05153	0	GNG11,NPY2R,MAPK7,FZD8,RGS22,SUCNR1
GO Biological Processes	GO:0170039	proteinogenic amino acid metabolic process	-2.0414	0	DCT,IVD,SHMT1
GO Biological Processes	GO:0098739	import across plasma membrane	-2.03449	0	SLC1A2,SLC7A2,HCN1
GO Biological Processes	GO:0170033	L-amino acid metabolic process	-2.03449	0	DCT,IVD,SHMT1
GeDiPNet	GDP04649	Microstomia	-2.03449	0	LAMB3,TTPA,ZBTB16
GeDiPNet	GDP02039	Developmental regression	-2.03331	0	SLC1A2,TTPA,LYRM7,HCN1
GeDiPNet	GDP06227	Respiratory Failure	-2.02762	0	LAMB3,UBQLN2,LYRM7
GeDiPNet	GDP06227	Respiratory Failure	-2.02762	0	LAMB3,UBQLN2,LYRM7
